# Brain-Specific Deletion of GIT1 Impairs Cognition and Alters Phosphorylation of Synaptic Protein Networks Implicated in Schizophrenia Susceptibility

**DOI:** 10.1101/290312

**Authors:** Daniel M. Fass, Michael C. Lewis, Rushdy Ahmad, Matthew J. Szucs, Qiangge Zhang, Morgan Fleishman, Dongqing Wang, Myung Jong Kim, Jonathan Biag, Steven A. Carr, Edward M. Scolnick, Richard T. Premont, Stephen J. Haggarty

## Abstract

Despite tremendous effort, the molecular and cellular basis of cognitive deficits in schizophrenia remain poorly understood. Recent progress in elucidating the genetic architecture of schizophrenia has highlighted the association of multiple loci and rare variants that may impact susceptibility. One key example, given their potential etiopathogenic and therapeutic relevance, is a set of genes that encode proteins that regulate excitatory glutamatergic synapses in brain. A critical next step is to delineate specifically how such genetic variation impacts synaptic plasticity and to determine if and how the encoded proteins interact biochemically with one another to control cognitive function in a convergent manner. Towards this goal, here we study the roles of GPCR-kinase interacting protein 1 (GIT1), a synaptic scaffolding and signaling protein with damaging coding variants found in schizophrenia patients, as well as copy number variants found in patients with neurodevelopmental disorders. We generated conditional neural-selective *GIT1* knockout mice and find that these mice have deficits in fear conditioning learning and spatial memory. Using global quantitative phospho-proteomics, we revealed that GIT1 deletion in brain perturbs specific networks of GIT1-interacting synaptic proteins. Importantly, several schizophrenia and neurodevelopmental disorder risk genes are present within these networks. We propose that GIT1 regulates the phosphorylation of a network of synaptic proteins and other critical regulators of neuroplasticity, and that perturbation of these networks may contribute to cognitive deficits observed in schizophrenia and neurodevelopmental disorders.
