## Supplementary Materials for "Brain-Specific Deletion of GIT1 Impairs Cognition and Alters Phosphorylation of Synaptic Protein Networks Implicated in Schizophrenia Susceptibility"

### Sheet: Sheet1
Cellular Component category	Component	fold enrichment	GO cellular component description (ID)
axon	A	4.87	axon (GO:0030424)
dendrite	A	5.32	dendrite (GO:0030425)
dendrite	B	4.23	somatodendritic compartment (GO:0036477)
exosome	A	2.36	extracellular exosome (GO:0070062)
synapse	A	26.94	presynaptic active zone (GO:0048786)
synapse	B	16.7	presynaptic membrane (GO:0042734)
synapse	C	11.97	synaptic membrane (GO:0097060)
synapse	D	11.8	postsynaptic membrane (GO:0045211)
synapse	E	10.02	postsynaptic density (GO:0014069)
synapse	F	9.97	postsynaptic specialization (GO:0099572)
synapse	G	9.79	asymmetric synapse (GO:0032279)
synapse	H	9.65	neuron to neuron synapse (GO:0098984)
synapse	I	9.04	postsynapse (GO:0098794)
synapse	J	7.14	synapse part (GO:0044456)
synapse	K	6.28	synapse (GO:0045202)
transporter	A	5.63	transmembrane transporter complex (GO:1902495)
transporter	B	5.51	transporter complex (GO:1990351)
V-type ATPase	A	100	vacuolar proton-transporting V-type ATPase, V1 domain (GO:0000221)
V-type ATPase	B	65.86	proton-transporting V-type ATPase, V1 domain (GO:0033180)
