## Supplementary Materials for "Brain-Specific Deletion of GIT1 Impairs Cognition and Alters Phosphorylation of Synaptic Protein Networks Implicated in Schizophrenia Susceptibility"

### Sheet: Sheet1
p-site-id	accession_number	geneSymbol	sequence	reported on phosphosite?	previous_aa	sequence	next_aa	variableSites	bestScore	bestDeltaForwardReverseScore	Best_scoreVML	Best_numPossibleVMsites_STY	Best_numActualVMSites_sty	Best_numLocalizedVMsites_sty	Best_numAmbiguousVMsites_sty	precursorIsolationPurityPercent	numSpectraVMsiteObserved	charge	totalIntensity	deltaForwardReverseScore	deltaRank1Rank2Score	percent_scored_peak_intensity	Protein Name
Q68FF6_S423sS426s_2_0_419_426	Q68FF6	Git1	ARSmDSsDLsDGAVTLQEYLELKK		(R)	ARSmDSsDLsDGAVTLQEYLELKK	(A)	M420m S423s S426s	8.18	8.18	0	6	2	0	2	67.3	1	5	2420000	8.18	8.18	48.8	ARF GTPase-activating protein GIT1
Q68FF6_S263s _1_1_263_263	Q68FF6	Git1	CMSQsLDLSELAK	yes	(K)	CMSQsLDLSELAK	(A)	S263s	14.01	14.01	2.436	3	1	1	0	80.4	4	3	75200000	14.01	14.01	78.3	ARF GTPase-activating protein GIT1
Q68FF6_S371s _1_0_370_373	Q68FF6	Git1	SLSsPTDNLELSAR	yes	(K)	SLSsPTDNLELSAR	(S)	S371s	13.92	10.91	0.478	5	1	0	1	90.9	2	2	11700000000	10.91	13.92	87.3	ARF GTPase-activating protein GIT1
Q68FF6_S394sS397s_2_2_394_397	Q68FF6	Git1	SQSELDDQHDYDsVAsDEDTDQEPLPSAGATR	yes	(R)	SQSELDDQHDYDsVAsDEDTDQEPLPSAGATR	(N)	S394s S397s	25.09	25.09	2.204	8	2	2	0	100	2	3	3120000000	25.09	25.09	87.9	ARF GTPase-activating protein GIT1
Q68FF6_S394sS397sT401t_3_3_394_401	Q68FF6	Git1	SQSELDDQHDYDsVAsDEDtDQEPLPSAGATR	yes	(R)	SQSELDDQHDYDsVAsDEDtDQEPLPSAGATR	(N)	S394s S397s T401t	16.24	16.24	4.505	8	3	3	0	96.8	1	4	23800000	16.24	16.24	76.1	ARF GTPase-activating protein GIT1
Q68FF6_S397s _1_1_397_397	Q68FF6	Git1	SQSELDDQHDYDSVAsDEDTDQEPLPSAGATR	yes	(R)	SQSELDDQHDYDSVAsDEDTDQEPLPSAGATR	(N)	S397s	30.65	30.65	1.576	8	1	1	0	100	2	3	1630000000	30.65	30.65	97.8	ARF GTPase-activating protein GIT1
Q68FF6_S419s_1_1_419_419	Q68FF6	Git1	smDSSDLSDGAVTLQEYLELKK	yes	(R)	smDSSDLSDGAVTLQEYLELKK	(A)	S419s M420m	25.41	25.41	1.764	6	1	1	0	87.1	38	4	2480000000	25.41	25.41	95	ARF GTPase-activating protein GIT1
Q68FF6_S507s _1_0_507_508	Q68FF6	Git1	AEHTLMGPGGsTHR	yes	(R)	AEHTLMGPGGsTHR	(R)	S507s	10.3	10.3	0	3	1	0	1	90.4	7	4	443000000	10.3	10.3	63.9	ARF GTPase-activating protein GIT1
Q68FF6_S545s _1_0_545_546	Q68FF6	Git1	LQPFHsTELEDDAIYSVHVPAGLYR	yes	(R)	LQPFHsTELEDDAIYSVHVPAGLYR	(I)	S545s	24.96	24.96	0	5	1	0	1	93.9	3	4	498000000	24.96	24.96	89.4	ARF GTPase-activating protein GIT1
Q68FF6_S570s _1_0_570_573	Q68FF6	Git1	GVsASSVPFTPSSPLLSCSQEGSR	yes	(K)	GVsASSVPFTPSSPLLSCSQEGSR	(H)	S570s	17.9	17.9	0	9	1	0	1	95.2	1	3	84100000	17.9	17.9	80.8	ARF GTPase-activating protein GIT1
Q68FF6_S586s _1_0_584_586	Q68FF6	Git1	GVSASSVPFTPSSPLLSCsQEGSR	yes	(K)	GVSASSVPFTPSSPLLSCsQEGSR	(H)	S586s	21.15	21.15	0.572	9	1	0	1	93.9	4	3	848000000	21.15	21.15	87.5	ARF GTPase-activating protein GIT1
Q68FF6_S601s _1_1_601_601	Q68FF6	Git1	HGsGADSDYENTQSGDPLLGLEGK	yes	(R)	HGsGADSDYENTQSGDPLLGLEGK	(R)	S601s	27.3	27.21	2.153	5	1	1	0	100	17	3	6520000000	27.21	27.21	95.1	ARF GTPase-activating protein GIT1
Q68FF6_S601sS605s_2_2_601_605	Q68FF6	Git1	HGsGADsDYENTQSGDPLLGLEGKR	yes	(R)	HGsGADsDYENTQSGDPLLGLEGKR	(F)	S601s S605s	12.99	12.99	1.122	5	2	2	0	55.1	5	4	418000000	12.99	12.99	58.2	ARF GTPase-activating protein GIT1
Q68FF6_S639s _1_1_639_639	Q68FF6	Git1	EDELHPELEsLDGDLDPGLPSTEDVILK	yes	(K)	EDELHPELEsLDGDLDPGLPSTEDVILK	(T)	S639s	15.01	15.01	3.617	3	1	1	0	100	1	3	5670000	15.01	15.01	63.7	ARF GTPase-activating protein GIT1
P35436_S1020s _1_1_1020_1020	P35436	Grin2a	SMEsLRQDSLNQNPVSQR	novel	(K)	SMEsLRQDSLNQNPVSQR	(D)	S1020s	13.9	9.36	1.889	4	1	1	0	89.9	2	3	136000000	9.36	13.9	78.4	Glutamate receptor ionotropic, NMDA 2A
P35436_S1025s _1_1_1025_1025	P35436	Grin2a	SMESLRQDsLNQNPVSQRDEK	yes	(K)	SMESLRQDsLNQNPVSQRDEK	(T)	S1025s	17.2	15.37	2.63	4	1	1	0	92.8	10	4	5030000000	15.37	17.2	86.3	Glutamate receptor ionotropic, NMDA 2A
P35436_S1048s _1_1_1048_1048	P35436	Grin2a	THSLKsPR	yes	(R)	THSLKsPR	(Y)	S1048s	8.83	4.13	2.253	3	1	1	0	89	1	3	608000000	4.13	4.94	83.5	Glutamate receptor ionotropic, NMDA 2A
P35436_S1059sS1062s_2_2_1059_1062	P35436	Grin2a	YLPEEVAHsDIsETSSR	yes	(R)	YLPEEVAHsDIsETSSR	(A)	S1059s S1062s	14.44	14.44	1.184	6	2	2	0	84.3	3	3	628000000	14.44	14.44	74.2	Glutamate receptor ionotropic, NMDA 2A
P35436_S1062s _1_1_1062_1062	P35436	Grin2a	YLPEEVAHSDIsETSSR	yes	(R)	YLPEEVAHSDIsETSSR	(A)	S1062s	17.72	13.21	1.159	6	1	1	0	100	2	2	430000000	13.21	13.74	92.4	Glutamate receptor ionotropic, NMDA 2A
P35436_S1163s _1_0_1163_1164	P35436	Grin2a	KGDsTLPMNRNPLHNEDGLPNNDQYK	yes	(R)	KGDsTLPMNRNPLHNEDGLPNNDQYK	(L)	S1163s	10.18	10.18	0	3	1	0	1	75.6	1	5	10700000	10.18	10.18	64.7	Glutamate receptor ionotropic, NMDA 2A
P35436_S1198s _1_1_1198_1198	P35436	Grin2a	DKGsPHSEGSDRYR	yes	(K)	DKGsPHSEGSDRYR	(Q)	S1198s	16.63	16.63	16.633	4	1	1	0	88.2	8	4	1870000000	16.63	16.63	70.5	Glutamate receptor ionotropic, NMDA 2A
P35436_S1198sS1201sS1204s_3_3_1198_1204	P35436	Grin2a	DKGsPHsEGsDRYR	yes	(K)	DKGsPHsEGsDRYR	(Q)	S1198s S1201s S1204s	5.67	5.67	5.668	4	3	3	0	92.9	1	4	977000000	5.67	5.67	43.9	Glutamate receptor ionotropic, NMDA 2A
P35436_S1201sS1204s_2_2_1201_1204	P35436	Grin2a	GSPHsEGsDRYR	yes	(K)	GSPHsEGsDRYR	(Q)	S1201s S1204s	9.77	6.92	2.952	4	2	2	0	82.2	9	4	1150000000	6.92	9.77	71.8	Glutamate receptor ionotropic, NMDA 2A
P35436_S1204s _1_1_1204_1204	P35436	Grin2a	GSPHSEGsDRYR	yes	(K)	GSPHSEGsDRYR	(Q)	S1204s	10.01	10.01	1.142	4	1	1	0	90.6	3	3	53700000	10.01	10.01	56.7	Glutamate receptor ionotropic, NMDA 2A
P35436_S1211s _1_1_1211_1211	P35436	Grin2a	YRQNsTHCR	novel	(R)	YRQNsTHCR	(S)	S1211s	8.37	2.81	1.21	3	1	1	0	92.8	2	3	74900000	2.81	8.37	74.6	Glutamate receptor ionotropic, NMDA 2A
P35436_S1291s _1_1_1291_1291	P35436	Grin2a	QHsYDNILDKPR	yes	(R)	QHsYDNILDKPR	(E)	S1291s	17.79	14.4	6.285	2	1	1	0	96.5	14	3	2890000000	14.4	17.79	92.4	Glutamate receptor ionotropic, NMDA 2A
P35436_S1291sY1292y_2_2_1291_1292	P35436	Grin2a	QHsyDNILDKPR	yes	(R)	QHsyDNILDKPR	(E)	S1291s Y1292y	14.62	8.06	99	2	2	2	0	95.3	2	3	58700000	8.06	14.62	77.8	Glutamate receptor ionotropic, NMDA 2A
P35436_S1312s _1_1_1312_1312	P35436	Grin2a	SIsLKDRER	yes	(R)	SIsLKDRER	(L)	S1312s	7.88	7.88	2.634	2	1	1	0	96	3	4	189000000	7.88	7.88	61.7	Glutamate receptor ionotropic, NMDA 2A
P35436_S1327s _1_1_1327_1327	P35436	Grin2a	LLEGNLYGsLFSVPSSK	yes	(R)	LLEGNLYGsLFSVPSSK	(L)	S1327s	21.11	21.11	2.127	5	1	1	0	91	2	3	99300000	21.11	21.11	82.4	Glutamate receptor ionotropic, NMDA 2A
P35436_S1351s _1_1_1351_1351	P35436	Grin2a	SSLFPQGLEDsK	novel	(K)	SSLFPQGLEDsK	(R)	S1351s	10.89	10.89	10.894	3	1	1	0	77.4	1	3	23300000	10.89	10.89	70.8	Glutamate receptor ionotropic, NMDA 2A
P35436_S1384s _1_1_1384_1384	P35436	Grin2a	CPsDPYKHSLPSQAVNDSYLR	yes	(R)	CPsDPYKHSLPSQAVNDSYLR	(S)	S1384s	14.14	14.14	1.289	6	1	1	0	82.4	4	4	2010000000	14.14	14.14	72.4	Glutamate receptor ionotropic, NMDA 2A
P35436_S1399s _1_1_1399_1399	P35436	Grin2a	HSLPSQAVNDsYLR	yes	(K)	HSLPSQAVNDsYLR	(S)	S1399s	13.88	13.88	1.169	4	1	1	0	77.1	2	3	94900000	13.88	13.88	79	Glutamate receptor ionotropic, NMDA 2A
P35436_S1413s _1_1_1413_1413	P35436	Grin2a	STASYCsRDSR	novel	(R)	STASYCsRDSR	(G)	S1413s	10.05	7.58	3.012	6	1	1	0	93.9	3	3	633000000	7.58	10.05	62.5	Glutamate receptor ionotropic, NMDA 2A
P35436_S1416s _1_1_1416_1416	P35436	Grin2a	STASYCSRDsR	yes	(R)	STASYCSRDsR	(G)	S1416s	9.77	5.65	4.651	6	1	1	0	100	2	2	76700000	5.65	5.98	67.2	Glutamate receptor ionotropic, NMDA 2A
P35436_S1462s _1_1_1462_1462	P35436	Grin2a	KMPSIEsDV	yes	(K)	KMPSIEsDV	(-)	S1462s	10.63	10.63	2.099	2	1	1	0	86.2	2	2	6840000000	10.63	10.63	67.8	Glutamate receptor ionotropic, NMDA 2A
P35436_S882s _1_1_882_882	P35436	Grin2a	KKsPDFNLTGSQSNMLK	yes	(K)	KKsPDFNLTGSQSNMLK	(L)	S882s	16.45	16	4.706	4	1	1	0	89.4	6	4	1630000000	16	16.45	84.6	Glutamate receptor ionotropic, NMDA 2A
P35436_S882sS890s_2_2_882_890	P35436	Grin2a	KKsPDFNLTGsQSNMLK	yes	(K)	KKsPDFNLTGsQSNMLK	(L)	S882s S890s	13.97	13.97	1.157	4	2	2	0	90.2	7	4	2340000000	13.97	13.97	77.3	Glutamate receptor ionotropic, NMDA 2A
P35436_S890s _1_1_890_890	P35436	Grin2a	KKSPDFNLTGsQSNMLK	yes	(K)	KKSPDFNLTGsQSNMLK	(L)	S890s	18.66	19.1	1.167	4	1	1	0	91.5	17	4	2460000000	19.1	19.3	89.6	Glutamate receptor ionotropic, NMDA 2A
P35436_S917s _1_1_917_917	P35436	Grin2a	MDsPKRAADFIQR	yes	(R)	MDsPKRAADFIQR	(G)	S917s	8.96	8.96	99	1	1	1	0	86.8	2	4	107000000	8.96	8.96	63.9	Glutamate receptor ionotropic, NMDA 2A
P35436_S929s _1_1_929_929	P35436	Grin2a	AADFIQRGsLIVDMVSDKGNLIYSDNR	yes	(R)	AADFIQRGsLIVDMVSDKGNLIYSDNR	(S)	S929s	20.02	20.02	4.191	4	1	1	0	95.8	19	4	947000000	20.02	20.02	85.7	Glutamate receptor ionotropic, NMDA 2A
P35436_S936s _1_1_936_936	P35436	Grin2a	GSLIVDMVsDK	novel	(R)	GSLIVDMVsDK	(G)	S936s	7.8	7.8	7.801	2	1	1	0	77	1	3	4010000	7.8	10.31	64.2	Glutamate receptor ionotropic, NMDA 2A
P35436_S944sS948s_2_2_944_948	P35436	Grin2a	GNLIYsDNRsFQGK	yes	(K)	GNLIYsDNRsFQGK	(D)	S944s S948s	9.26	9.26	2.046	3	2	2	0	59.7	1	3	87000000	9.26	9.26	58.1	Glutamate receptor ionotropic, NMDA 2A
P35436_S948s _1_1_948_948	P35436	Grin2a	GNLIYSDNRsFQGK	yes	(K)	GNLIYSDNRsFQGK	(D)	S948s	15.71	15.71	2.127	3	1	1	0	90.3	2	3	520000000	15.71	15.71	79.8	Glutamate receptor ionotropic, NMDA 2A
P35436_S954s _1_1_954_954	P35436	Grin2a	SFQGKDsIFGENMNELQTFVANR	novel	(R)	SFQGKDsIFGENMNELQTFVANR	(H)	S954s	14.42	14.42	4.32	3	1	1	0	100	1	3	5220000	14.42	14.42	66.9	Glutamate receptor ionotropic, NMDA 2A
P35436_T1043t _1_0_1043_1045	P35436	Grin2a	tHSLKSPR	novel	(R)	tHSLKSPR	(Y)	T1043t	6.98	3.82	0.878	3	1	0	1	69.2	3	3	389000000	3.82	6.98	54.3	Glutamate receptor ionotropic, NMDA 2A
P35436_T1104t _1_0_1104_1105	P35436	Grin2a	DCSEVERtYVK	yes	(K)	DCSEVERtYVK	(T)	T1104t	9.88	6.98	0.104	3	1	0	1	89.1	1	3	19000000	6.98	9.88	81.8	Glutamate receptor ionotropic, NMDA 2A
P35436_T1223t _1_1_1223_1223	P35436	Grin2a	SCLSNLPtYSGHFTMRSPFK	yes	(R)	SCLSNLPtYSGHFTMRSPFK	(C)	T1223t	13.82	13.82	1.581	7	1	1	0	61.4	2	4	95800000	13.82	13.82	68.8	Glutamate receptor ionotropic, NMDA 2A
P35436_Y1118y _1_1_1118_1118	P35436	Grin2a	IyTIDGEK	yes	(K)	IyTIDGEK	(E)	Y1118y	14.2	12.69	2.304	2	1	1	0	93.3	1	2	266000000	12.69	9.95	79.3	Glutamate receptor ionotropic, NMDA 2A
P35436_Y1292y _1_1_1292_1292	P35436	Grin2a	QHSyDNILDKPR	yes	(R)	QHSyDNILDKPR	(E)	Y1292y	18.62	18.62	5.332	2	1	1	0	93.9	1	4	7320000	18.62	18.62	74.7	Glutamate receptor ionotropic, NMDA 2A
P35436_Y943y _1_1_943_943	P35436	Grin2a	GNLIySDNR	yes	(K)	GNLIySDNR	(S)	Y943y	11.37	11.37	3.535	2	1	1	0	71.7	2	3	335000000	11.37	11.37	72.9	Glutamate receptor ionotropic, NMDA 2A
G3X9V4_S886s_1_1_886_886	G3X9V4	Grin2b	QSVmNsPTATmNNTHSNILR		(R)	QSVmNsPTATmNNTHSNILR	(L)	M884m S886s M891m	15.28	15.28	1.563	6	1	1	0	100	7	3	1450000000	15.28	15.28	74.7	Glutamate receptor ionotropic, NMDA 2B
G3X9V4_S917s_1_1_917_917	G3X9V4	Grin2b	NmANLSGVNGsPQSALDFIR		(K)	NmANLSGVNGsPQSALDFIR	(R)	M908m S917s	18.02	18.02	4.304	3	1	1	0	75.4	15	3	5490000000	18.02	18.02	76.7	Glutamate receptor ionotropic, NMDA 2B
G3X9V4_S1019s _1_0_1017_1019	G3X9V4	Grin2b	SIsKKPLDIGLPSSK		(R)	SIsKKPLDIGLPSSK	(H)	S1019s	10.87	10.87	0	4	1	0	1	95.6	2	4	144000000	10.87	10.87	61.7	Glutamate receptor ionotropic, NMDA 2B
G3X9V4_S1029s _1_1_1029_1029	G3X9V4	Grin2b	KPLDIGLPsSK		(K)	KPLDIGLPsSK	(H)	S1029s	12.8	10.1	1.106	2	1	1	0	67.4	1	3	11200000	10.1	10.41	70.1	Glutamate receptor ionotropic, NMDA 2B
G3X9V4_S1036s _1_1_1036_1036	G3X9V4	Grin2b	HSQLsDLYGK		(K)	HSQLsDLYGK	(F)	S1036s	12.77	12.77	4.099	3	1	1	0	88.2	2	3	66500000	12.77	10.34	76.9	Glutamate receptor ionotropic, NMDA 2B
G3X9V4_S1043s _1_1_1043_1043	G3X9V4	Grin2b	HSQLSDLYGKFsFK		(K)	HSQLSDLYGKFsFK	(S)	S1043s	18.37	18.37	2.008	4	1	1	0	92.9	4	4	279000000	18.37	18.37	83.7	Glutamate receptor ionotropic, NMDA 2B
G3X9V4_S1050s _1_1_1050_1050	G3X9V4	Grin2b	SDRYsGHDDLIR		(K)	SDRYsGHDDLIR	(S)	S1050s	12.16	6.79	2.333	3	1	1	0	87.4	1	3	105000000	6.79	7.7	90.2	Glutamate receptor ionotropic, NMDA 2B
G3X9V4_S1064s _1_0_1061_1067	G3X9V4	Grin2b	SDVSDIsTHTVTYGNIEGNAAK		(R)	SDVSDIsTHTVTYGNIEGNAAK	(R)	S1064s	15.62	15.62	0	7	1	0	1	88	5	3	383000000	15.62	15.62	70	Glutamate receptor ionotropic, NMDA 2B
G3X9V4_S1088s _1_1_1088_1088	G3X9V4	Grin2b	QQYKDsLK		(K)	QQYKDsLK	(K)	S1088s	12.3	5.89	7.405	2	1	1	0	87.4	4	2	4150000000	5.89	4.01	82.2	Glutamate receptor ionotropic, NMDA 2B
G3X9V4_S1098s _1_1_1098_1098	G3X9V4	Grin2b	sRREFDEIELAYR		(K)	sRREFDEIELAYR	(R)	S1098s	8.31	8.31	8.305	2	1	1	0	74.3	1	3	54100000	8.31	8.31	50.8	Glutamate receptor ionotropic, NMDA 2B
G3X9V4_S1116s _1_1_1116_1116	G3X9V4	Grin2b	RPPRsPDHK		(R)	RPPRsPDHK	(R)	S1116s	8.12	8.12	99	1	1	1	0	91.1	3	4	88200000	8.12	8.12	56.6	Glutamate receptor ionotropic, NMDA 2B
G3X9V4_S1143s _1_1_1143_1143	G3X9V4	Grin2b	ENsPHWEHVDLTDIYK		(K)	ENsPHWEHVDLTDIYK	(E)	S1143s	23.18	23.18	6.536	3	1	1	0	96.5	13	3	4170000000	23.18	23.18	90.6	Glutamate receptor ionotropic, NMDA 2B
G3X9V4_S1143sY1155y_2_2_1143_1155	G3X9V4	Grin2b	ENsPHWEHVDLTDIyK		(K)	ENsPHWEHVDLTDIyK	(E)	S1143s Y1155y	16.81	16.81	3.884	3	2	2	0	88.9	1	4	15100000	16.81	16.81	77.1	Glutamate receptor ionotropic, NMDA 2B
G3X9V4_S1159s _1_1_1159_1159	G3X9V4	Grin2b	ERsDDFKR		(K)	ERsDDFKR	(D)	S1159s	7.62	7.62	99	1	1	1	0	89.5	5	3	1040000000	7.62	7.62	52.6	Glutamate receptor ionotropic, NMDA 2B
G3X9V4_S1166s _1_1_1166_1166	G3X9V4	Grin2b	SDDFKRDsVSGGGPCTNR		(R)	SDDFKRDsVSGGGPCTNR	(S)	S1166s	12.52	12.52	12.522	4	1	1	0	89.1	5	4	1890000000	12.52	12.52	50.2	Glutamate receptor ionotropic, NMDA 2B
G3X9V4_S1177s _1_0_1174_1177	G3X9V4	Grin2b	DSVSGGGPCTNRsHLK		(R)	DSVSGGGPCTNRsHLK	(H)	S1177s	13.99	13.99	0	4	1	0	1	84.7	2	4	26200000	13.99	13.99	82.1	Glutamate receptor ionotropic, NMDA 2B
G3X9V4_S1210s _1_1_1210_1210	G3X9V4	Grin2b	NLTNVDWEDRsGGNFCR		(K)	NLTNVDWEDRsGGNFCR	(S)	S1210s	14.64	14.64	1.722	2	1	1	0	78.6	1	3	85400000	14.64	14.64	75.7	Glutamate receptor ionotropic, NMDA 2B
G3X9V4_S1217s _1_1_1217_1217	G3X9V4	Grin2b	SGGNFCRsCPSK		(R)	SGGNFCRsCPSK	(L)	S1217s	11.95	11.95	11.948	3	1	1	0	86.6	1	3	9170000	11.95	11.95	66.7	Glutamate receptor ionotropic, NMDA 2B
G3X9V4_S1259s _1_1_1259_1259	G3X9V4	Grin2b	AGNLYDISEDNsLQELDQPAAPVAVSSNASTTK		(K)	AGNLYDISEDNsLQELDQPAAPVAVSSNASTTK	(Y)	S1259s	25.19	25.19	3.978	8	1	1	0	100	4	3	726000000	25.19	25.19	81.4	Glutamate receptor ionotropic, NMDA 2B
G3X9V4_S1284s _1_1_1284_1284	G3X9V4	Grin2b	YPQsPTNSK		(K)	YPQsPTNSK	(A)	S1284s	6.89	6.89	1.522	4	1	1	0	81.3	2	3	7990000000	6.89	6.89	58	Glutamate receptor ionotropic, NMDA 2B
G3X9V4_S1303s _1_1_1303_1303	G3X9V4	Grin2b	QHsYDTFVDLQKEEAALAPR		(R)	QHsYDTFVDLQKEEAALAPR	(S)	S1303s	20.63	20.63	4.25	3	1	1	0	88.1	24	4	21500000000	20.63	16.85	79.1	Glutamate receptor ionotropic, NMDA 2B
G3X9V4_S1303sY1304y_2_2_1303_1304	G3X9V4	Grin2b	QHsyDTFVDLQK		(R)	QHsyDTFVDLQK	(E)	S1303s Y1304y	12.38	12.38	1.305	3	2	2	0	100	5	2	272000000	12.38	12.38	74.5	Glutamate receptor ionotropic, NMDA 2B
G3X9V4_S1323s _1_1_1323_1323	G3X9V4	Grin2b	SVsLKDK		(R)	SVsLKDK	(G)	S1323s	9.5	2.86	2.232	2	1	1	0	90.3	2	2	4910000000	2.86	1.07	68.4	Glutamate receptor ionotropic, NMDA 2B
G3X9V4_S1334s _1_1_1334_1334	G3X9V4	Grin2b	FMDGsPYAHMFEMPAGESSFANK		(R)	FMDGsPYAHMFEMPAGESSFANK	(S)	S1334s	17.21	17.21	4.184	4	1	1	0	77.7	1	4	36500000	17.21	14.4	80.6	Glutamate receptor ionotropic, NMDA 2B
G3X9V4_S1480s _1_1_1480_1480	G3X9V4	Grin2b	LSSIEsDV		(K)	LSSIEsDV	(-)	S1480s	9.26	9.26	9.258	3	1	1	0	77.1	1	2	41000000	9.26	9.26	66.8	Glutamate receptor ionotropic, NMDA 2B
G3X9V4_S882sT888t_2_1_882_888	G3X9V4	Grin2b	QsVMNSPtATMNNTHSNILR		(R)	QsVMNSPtATMNNTHSNILR	(L)	S882s T888t	5.77	5.77	0	6	2	1	1	78.4	1	3	8640000	5.77	5.77	50.9	Glutamate receptor ionotropic, NMDA 2B
G3X9V4_S917sS920s_2_2_917_920	G3X9V4	Grin2b	NMANLSGVNGsPQsALDFIRR		(K)	NMANLSGVNGsPQsALDFIRR	(E)	S917s S920s	14.81	14.81	5.242	3	2	2	0	77.5	2	3	391000000	14.81	14.81	66	Glutamate receptor ionotropic, NMDA 2B
G3X9V4_S929s _1_0_929_930	G3X9V4	Grin2b	REsSVYDISEHRR		(R)	REsSVYDISEHRR	(S)	S929s	11.76	11.76	1.068	4	1	0	1	95.2	7	4	1080000000	11.76	11.76	62.3	Glutamate receptor ionotropic, NMDA 2B
G3X9V4_S929sS930s_2_2_929_930	G3X9V4	Grin2b	REssVYDISEHRR		(R)	REssVYDISEHRR	(S)	S929s S930s	10.37	10.37	3.42	4	2	2	0	95.2	9	4	914000000	10.37	10.37	54.1	Glutamate receptor ionotropic, NMDA 2B
G3X9V4_S929sY932yS935s_3_0_929_935	G3X9V4	Grin2b	EsSVyDIsEHRR		(R)	EsSVyDIsEHRR	(S)	S929s Y932y S935s	5.02	1.54	0	4	3	0	3	97.9	2	3	48900000	1.54	3.55	92.7	Glutamate receptor ionotropic, NMDA 2B
G3X9V4_S940s _1_1_940_940	G3X9V4	Grin2b	sFTHSDCK		(R)	sFTHSDCK	(S)	S940s	11.73	11.73	2.158	3	1	1	0	96.2	8	2	14000000000	11.73	11.73	64.9	Glutamate receptor ionotropic, NMDA 2B
G3X9V4_S940sS944s_2_2_940_944	G3X9V4	Grin2b	sFTHsDCK		(R)	sFTHsDCK	(S)	S940s S944s	8.52	8.52	1.191	3	2	2	0	59	2	2	136000000	8.52	8.52	51.2	Glutamate receptor ionotropic, NMDA 2B
G3X9V4_S944s _1_0_942_944	G3X9V4	Grin2b	SFTHsDCK		(R)	SFTHsDCK	(S)	S944s	7.3	7.3	0.871	3	1	0	1	76	1	3	58300000	7.3	7.3	57.1	Glutamate receptor ionotropic, NMDA 2B
G3X9V4_S948s _1_1_948_948	G3X9V4	Grin2b	sYNNPPCEENLFSDYISEVER		(K)	sYNNPPCEENLFSDYISEVER	(T)	S948s	24.12	24.12	4.44	5	1	1	0	86.8	2	3	185000000	24.12	24.12	89.6	Glutamate receptor ionotropic, NMDA 2B
G3X9V4_S960s _1_1_960_960	G3X9V4	Grin2b	SYNNPPCEENLFsDYISEVER		(K)	SYNNPPCEENLFsDYISEVER	(T)	S960s	16.96	16.96	4.307	5	1	1	0	71.3	2	3	179000000	16.96	16.96	74.1	Glutamate receptor ionotropic, NMDA 2B
G3X9V4_T1067tT1069t_2_0_1058_1069	G3X9V4	Grin2b	SDVSDISTHtVtYGNIEGNAAK		(R)	SDVSDISTHtVtYGNIEGNAAK	(R)	T1067t T1069t	8.37	8.37	0	7	2	0	2	95.4	4	4	320000000	8.37	8.37	51.3	Glutamate receptor ionotropic, NMDA 2B
G3X9V4_T888t _1_1_888_888	G3X9V4	Grin2b	QSVMNSPtATMNNTHSNILR		(R)	QSVMNSPtATMNNTHSNILR	(L)	T888t	16.91	16.91	1.132	6	1	1	0	97.2	2	3	384000000	16.91	16.91	75.6	Glutamate receptor ionotropic, NMDA 2B
G3X9V4_Y1039y _1_1_1039_1039	G3X9V4	Grin2b	HSQLSDLyGK		(K)	HSQLSDLyGK	(F)	Y1039y	21.68	21.68	10.885	3	1	1	0	65.8	3	3	1420000000	21.68	21.68	85.4	Glutamate receptor ionotropic, NMDA 2B
G3X9V4_Y1133y _1_1_1133_1133	G3X9V4	Grin2b	EGLRDFyLDQFR		(K)	EGLRDFyLDQFR	(T)	Y1133y	18.56	18.56	99	1	1	1	0	91	1	3	35700000	18.56	18.56	78.6	Glutamate receptor ionotropic, NMDA 2B
G3X9V4_Y1155y _1_1_1155_1155	G3X9V4	Grin2b	TKENSPHWEHVDLTDIyK		(R)	TKENSPHWEHVDLTDIyK	(E)	Y1155y	23.81	15.28	4.763	4	1	1	0	91	4	5	309000000	15.28	22.9	88.8	Glutamate receptor ionotropic, NMDA 2B
G3X9V4_Y1225y _1_1_1225_1225	G3X9V4	Grin2b	LHNySSTVAGQNSGR		(K)	LHNySSTVAGQNSGR	(Q)	Y1225y	22.21	22.21	6.803	5	1	1	0	97.2	2	3	103000000	22.21	22.21	84.2	Glutamate receptor ionotropic, NMDA 2B
G3X9V4_Y1304y _1_1_1304_1304	G3X9V4	Grin2b	QHSyDTFVDLQK		(R)	QHSyDTFVDLQK	(E)	Y1304y	16.86	16.86	3.79	3	1	1	0	80.3	1	3	60100000	16.86	16.86	77.8	Glutamate receptor ionotropic, NMDA 2B
G3X9V4_Y1472y _1_1_1472_1472	G3X9V4	Grin2b	AFNGSSNGHVyEK		(R)	AFNGSSNGHVyEK	(L)	Y1472y	14.99	14.99	14.99	3	1	1	0	70	1	3	8440000	14.99	14.99	65.4	Glutamate receptor ionotropic, NMDA 2B
G3X9V4_Y932y _1_1_932_932	G3X9V4	Grin2b	ESSVyDISEHRR		(R)	ESSVyDISEHRR	(S)	Y932y	18.6	18.6	2.593	4	1	1	0	94.7	4	3	639000000	18.6	18.6	86.3	Glutamate receptor ionotropic, NMDA 2B
G3X9V4_Y932yS935s_2_2_932_935	G3X9V4	Grin2b	ESSVyDIsEHRR		(R)	ESSVyDIsEHRR	(S)	Y932y S935s	11.43	11.43	11.433	4	2	2	0	74.6	1	3	7710000	11.43	11.43	48.9	Glutamate receptor ionotropic, NMDA 2B
G3X9V4_Y962y _1_1_962_962	G3X9V4	Grin2b	SYNNPPCEENLFSDyISEVER		(K)	SYNNPPCEENLFSDyISEVER	(T)	Y962y	25.31	22.84	4.317	5	1	1	0	81.3	1	3	177000000	22.84	19.82	88.7	Glutamate receptor ionotropic, NMDA 2B
