## Supplementary Materials for "Brain-Specific Deletion of GIT1 Impairs Cognition and Alters Phosphorylation of Synaptic Protein Networks Implicated in Schizophrenia Susceptibility"

### Sheet: Sheet 1
GO-ID	p-value	corr p-value	Description
43226	0	0	organelle
43227	0	0	membrane-bounded organelle
43229	0	0	intracellular organelle
43231	0	0	intracellular membrane-bounded organelle
44424	0	0	intracellular part
44464	0	0	cell part
5622	0	0	intracellular
5623	0	0	cell
5737	0	0	cytoplasm
5634	2.2863e-305	0	nucleus
32991	2.3808e-187	0	macromolecular complex
44422	1.2792e-173	0	organelle part
44444	1.156e-170	0	cytoplasmic part
43234	1.0549e-168	0	protein complex
44446	5.8178e-167	0	intracellular organelle part
43228	2.8642e-156	0	non-membrane-bounded organelle
43232	2.8642e-156	0	intracellular non-membrane-bounded organelle
5856	8.1894e-149	0	cytoskeleton
5886	9.7014e-144	0	plasma membrane
42995	5.4022e-140	0	cell projection
16020	2.4564e-122	0	membrane
43005	1.9889e-120	0	neuron projection
45202	2.9483e-116	0	synapse
30054	6.8356e-104	0	cell junction
267	8.4085e-96	2.4755e-94	cell fraction
44459	5.5582e-85	1.5734e-83	plasma membrane part
5626	7.3175e-83	1.9947e-81	insoluble fraction
44428	2.814e-82	7.3969e-81	nuclear part
44456	1.9494e-75	4.9475e-74	synapse part
44430	5.7458e-73	1.4096e-71	cytoskeletal part
5624	1.5132e-71	3.5927e-70	membrane fraction
5829	1.7421e-70	4.0069e-69	cytosol
44463	2.81e-70	6.2672e-69	cell projection part
30425	5.57e-67	1.2057e-65	dendrite
30424	1.1458e-64	2.4095e-63	axon
31982	8.0539e-64	1.6466e-62	vesicle
31410	1.1765e-62	2.3403e-61	cytoplasmic vesicle
15630	1.7158e-55	3.3232e-54	microtubule cytoskeleton
19717	2.5617e-46	4.8343e-45	synaptosome
44297	8.3157e-45	1.5301e-43	cell body
43025	9.8986e-45	1.7769e-43	neuronal cell body
31981	1.697e-44	2.9738e-43	nuclear lumen
44425	1.0054e-42	1.7209e-41	membrane part
31988	1.2473e-41	2.0863e-40	membrane-bounded vesicle
16023	3.6388e-41	5.9515e-40	cytoplasmic membrane-bounded vesicle
30135	4.5065e-40	7.2103e-39	coated vesicle
30136	6.0461e-40	9.468e-39	clathrin-coated vesicle
70013	2.9003e-38	4.3745e-37	intracellular organelle lumen
5768	2.9123e-38	4.3745e-37	endosome
43233	1.0668e-37	1.5703e-36	organelle lumen
31252	6.0561e-37	8.7398e-36	cell leading edge
31974	1.193e-36	1.6885e-35	membrane-enclosed lumen
5874	2.9719e-36	4.127e-35	microtubule
5794	1.6591e-35	2.2613e-34	Golgi apparatus
8021	1.037e-33	1.3877e-32	synaptic vesicle
5625	1.59e-33	2.0897e-32	soluble fraction
45211	5.1702e-32	6.6759e-31	postsynaptic membrane
15629	1.1818e-31	1.4996e-30	actin cytoskeleton
33267	2.8305e-31	3.5309e-30	axon part
5654	6.0407e-30	7.41e-29	nucleoplasm
48471	1.4967e-28	1.8058e-27	perinuclear region of cytoplasm
12505	1.8879e-28	2.2411e-27	endomembrane system
14069	1.6047e-26	1.8747e-25	postsynaptic density
44451	2.8192e-26	3.2421e-25	nucleoplasm part
43197	6.6016e-26	7.3618e-25	dendritic spine
44309	6.6016e-26	7.3618e-25	neuron spine
5911	1.6759e-25	1.841e-24	cell-cell junction
45121	3.4305e-24	3.713e-23	membrane raft
30426	4.1652e-23	4.3794e-22	growth cone
30427	4.1652e-23	4.3794e-22	site of polarized growth
5694	6.0489e-22	6.2704e-21	chromosome
5912	8.5568e-22	8.747e-21	adherens junction
31090	1.7701e-21	1.7846e-20	organelle membrane
30529	2.7053e-21	2.6907e-20	ribonucleoprotein complex
44427	1.312e-20	1.2875e-19	chromosomal part
30027	1.4184e-20	1.3736e-19	lamellipodium
785	1.1939e-19	1.1412e-18	chromatin
43198	1.3234e-19	1.2487e-18	dendritic shaft
5938	1.3862e-19	1.2915e-18	cell cortex
5739	4.2124e-19	3.8754e-18	mitochondrion
31975	4.44e-19	4.0344e-18	envelope
70161	1.0785e-18	9.6803e-18	anchoring junction
31967	3.654e-18	3.2402e-17	organelle envelope
5681	6.8289e-18	5.9175e-17	spliceosomal complex
12506	6.834e-18	5.9175e-17	vesicle membrane
34702	1.1277e-17	9.6512e-17	ion channel complex
16323	1.755e-17	1.4847e-16	basolateral plasma membrane
16327	2.2394e-17	1.873e-16	apicolateral plasma membrane
34703	1.3717e-16	1.1343e-15	cation channel complex
30665	2.5494e-16	2.0849e-15	clathrin coated vesicle membrane
43296	6.6378e-16	5.3686e-15	apical junction complex
30662	7.5681e-16	6.0544e-15	coated vesicle membrane
30659	2.0079e-15	1.589e-14	cytoplasmic vesicle membrane
5802	5.8181e-15	4.5554e-14	trans-Golgi network
44433	8.3787e-15	6.4913e-14	cytoplasmic vesicle part
16604	2.7334e-14	2.0956e-13	nuclear body
48475	5.4086e-14	4.062e-13	coated membrane
30117	5.4086e-14	4.062e-13	membrane coat
44306	9.3316e-14	6.8681e-13	neuron projection terminus
43679	9.3316e-14	6.8681e-13	axon terminus
70160	2.436e-13	1.7578e-12	occluding junction
5923	2.436e-13	1.7578e-12	tight junction
16585	4.7878e-13	3.4212e-12	chromatin remodeling complex
5635	5.1456e-13	3.6415e-12	nuclear envelope
5875	6.2128e-13	4.3549e-12	microtubule associated complex
30018	8.7959e-13	6.1034e-12	Z disc
44431	8.8731e-13	6.1034e-12	Golgi apparatus part
30672	9.7188e-13	6.6232e-12	synaptic vesicle membrane
30118	2.454e-12	1.657e-11	clathrin coat
44448	3.6978e-12	2.4742e-11	cell cortex part
30055	3.7943e-12	2.5159e-11	cell-substrate junction
5913	6.9957e-12	4.5972e-11	cell-cell adherens junction
5730	7.3869e-12	4.8113e-11	nucleolus
8076	1.2391e-11	7.9304e-11	voltage-gated potassium channel complex
34705	1.2391e-11	7.9304e-11	potassium channel complex
1726	1.8751e-11	1.1897e-10	ruffle
31968	2.6015e-11	1.6365e-10	organelle outer membrane
31253	3.2159e-11	2.0059e-10	cell projection membrane
31256	4.6504e-11	2.8762e-10	leading edge membrane
5925	6.4728e-11	3.97e-10	focal adhesion
44304	6.659e-11	4.0504e-10	main axon
5924	8.1332e-11	4.9066e-10	cell-substrate adherens junction
5815	8.7597e-11	5.2416e-10	microtubule organizing center
5783	1.0526e-10	6.2476e-10	endoplasmic reticulum
19867	1.074e-10	6.3235e-10	outer membrane
5905	1.1409e-10	6.6645e-10	coated pit
44445	1.5355e-10	8.8989e-10	cytosolic part
31674	2.5212e-10	1.4497e-09	I band
43292	2.6313e-10	1.4978e-09	contractile fiber
5643	2.6456e-10	1.4978e-09	nuclear pore
42734	3.7749e-10	2.1208e-09	presynaptic membrane
5901	5.8521e-10	3.263e-09	caveola
42598	6.0299e-10	3.3307e-09	vesicular fraction
5741	6.0641e-10	3.3307e-09	mitochondrial outer membrane
790	6.2638e-10	3.4149e-09	nuclear chromatin
792	7.5215e-10	4.0705e-09	heterochromatin
19898	9.4619e-10	5.0832e-09	extrinsic to membrane
30175	1.1075e-09	5.9064e-09	filopodium
151	1.1678e-09	6.1837e-09	ubiquitin ligase complex
5740	1.9013e-09	9.9953e-09	mitochondrial envelope
5769	2.562e-09	1.3373e-08	early endosome
44449	3.7821e-09	1.9579e-08	contractile fiber part
502	3.8041e-09	1.9579e-08	proteasome complex
32589	3.9493e-09	2.0185e-08	neuron projection membrane
5813	4.7166e-09	2.3941e-08	centrosome
5819	6.4454e-09	3.2492e-08	spindle
5792	6.9797e-09	3.4946e-08	microsome
46930	9.1267e-09	4.5387e-08	pore complex
34399	1.1628e-08	5.7439e-08	nuclear periphery
31966	1.2057e-08	5.9159e-08	mitochondrial membrane
42383	1.4103e-08	6.8742e-08	sarcolemma
5871	1.7126e-08	8.2926e-08	kinesin complex
118	2.2534e-08	1.084e-07	histone deacetylase complex
16021	2.7647e-08	1.314e-07	integral to membrane
44429	2.7673e-08	1.314e-07	mitochondrial part
43204	2.841e-08	1.3404e-07	perikaryon
16363	3.0535e-08	1.4314e-07	nuclear matrix
42641	5.4551e-08	2.5411e-07	actomyosin
30016	7.0456e-08	3.2614e-07	myofibril
44454	7.1819e-08	3.3037e-07	nuclear chromosome part
228	9.6215e-08	4.3984e-07	nuclear chromosome
5887	1.7409e-07	7.9095e-07	integral to plasma membrane
31224	1.923e-07	8.6832e-07	intrinsic to membrane
30141	2.4877e-07	1.1164e-06	stored secretory granule
32432	2.57e-07	1.1464e-06	actin filament bundle
31226	4.6613e-07	2.0667e-06	intrinsic to plasma membrane
43195	5.4397e-07	2.3974e-06	terminal button
30119	5.8154e-07	2.5326e-06	AP-type membrane coat adaptor complex
30131	5.8154e-07	2.5326e-06	clathrin adaptor complex
35253	6.1637e-07	2.6529e-06	ciliary rootlet
5952	6.1637e-07	2.6529e-06	cAMP-dependent protein kinase complex
30863	6.9999e-07	2.978e-06	cortical cytoskeleton
5798	6.9999e-07	2.978e-06	Golgi-associated vesicle
31594	8.256e-07	3.4922e-06	neuromuscular junction
1725	8.4656e-07	3.5604e-06	stress fiber
16607	8.829e-07	3.6921e-06	nuclear speck
30017	1.0339e-06	4.2991e-06	sarcomere
8328	1.0987e-06	4.543e-06	ionotropic glutamate receptor complex
152	1.1268e-06	4.6073e-06	nuclear ubiquitin ligase complex
5680	1.1268e-06	4.6073e-06	anaphase-promoting complex
16459	1.9522e-06	7.9381e-06	myosin complex
60053	3.0206e-06	1.2215e-05	neurofilament cytoskeleton
5667	3.2267e-06	1.2977e-05	transcription factor complex
5881	4.143e-06	1.6394e-05	cytoplasmic microtubule
5891	4.143e-06	1.6394e-05	voltage-gated calcium channel complex
34704	4.143e-06	1.6394e-05	calcium channel complex
71212	4.9765e-06	1.9587e-05	subsynaptic reticulum
35097	5.7618e-06	2.2437e-05	histone methyltransferase complex
34708	5.7618e-06	2.2437e-05	methyltransferase complex
44441	5.8046e-06	2.2485e-05	cilium part
5832	1.4801e-05	5.7033e-05	chaperonin-containing T-complex
30125	1.9463e-05	7.4606e-05	clathrin vesicle coat
42587	2.2254e-05	8.4866e-05	glycogen granule
5852	2.2605e-05	8.5758e-05	eukaryotic translation initiation factor 3 complex
44291	2.7928e-05	0.00010487	cell-cell contact zone
14704	2.7928e-05	0.00010487	intercalated disc
16528	2.9124e-05	0.00010881	sarcoplasm
8287	3.367e-05	0.00012453	protein serine/threonine phosphatase complex
30120	3.367e-05	0.00012453	vesicle coat
45177	3.4732e-05	0.00012781	apical part of cell
30864	3.9956e-05	0.00014487	cortical actin cytoskeleton
16605	3.9956e-05	0.00014487	PML body
31201	3.9956e-05	0.00014487	SNARE complex
34707	6.2031e-05	0.0002238	chloride channel complex
30139	7.1935e-05	0.00025782	endocytic vesicle
5954	7.2513e-05	0.00025782	calcium- and calmodulin-dependent protein kinase complex
32590	7.2513e-05	0.00025782	dendrite membrane
32279	7.3891e-05	0.00026146	asymmetric synapse
5929	8.2852e-05	0.00029177	cilium
31105	9.1143e-05	0.00031494	septin complex
32156	9.1143e-05	0.00031494	septin cytoskeleton
16234	9.1143e-05	0.00031494	inclusion body
30673	9.1143e-05	0.00031494	axolemma
16592	9.6506e-05	0.00033036	mediator complex
17053	9.6506e-05	0.00033036	transcriptional repressor complex
17146	9.7261e-05	0.00033141	N-methyl-D-aspartate selective glutamate receptor complex
43209	0.00012542	0.0004254	myelin sheath
19866	0.00014091	0.00047574	organelle inner membrane
30660	0.00015162	0.00050955	Golgi-associated vesicle membrane
70603	0.00019636	0.0006569	SWI/SNF-type complex
5884	0.00023822	0.00079123	actin filament
775	0.00023866	0.00079123	chromosome, centromeric region
776	0.00024871	0.00082085	kinetochore
48786	0.00027391	0.0009	presynaptic active zone
30140	0.00029609	0.00096855	trans-Golgi network transport vesicle
44455	0.00033677	0.0010967	mitochondrial membrane part
16600	0.00035521	0.0011269	flotillin complex
33270	0.00035521	0.0011269	paranode region of axon
71204	0.00035521	0.0011269	histone pre-mRNA 3'end processing complex
5719	0.00035521	0.0011269	nuclear euchromatin
5883	0.00035521	0.0011269	neurofilament
791	0.00035521	0.0011269	euchromatin
71564	0.00035978	0.0011316	npBAF complex
8180	0.00035978	0.0011316	signalosome
781	0.00037419	0.0011719	chromosome, telomeric region
19897	0.00038435	0.0011986	extrinsic to plasma membrane
16529	0.00039611	0.0012301	sarcoplasmic reticulum
145	0.00041878	0.0012896	exocyst
30132	0.00041878	0.0012896	clathrin coat of coated pit
5720	0.00044549	0.0013662	nuclear heterochromatin
31965	0.00046086	0.0014074	nuclear membrane
5743	0.00062385	0.0018973	mitochondrial inner membrane
31461	0.00067823	0.0020542	cullin-RING ubiquitin ligase complex
5921	0.00073192	0.0022078	gap junction
30315	0.00074189	0.0022287	T-tubule
42175	0.00085936	0.0025711	nuclear membrane-endoplasmic reticulum network
5916	0.00098661	0.0029399	fascia adherens
30133	0.0010495	0.0031147	transport vesicle
5903	0.0012419	0.0036709	brush border
123	0.0013834	0.0039771	histone acetyltransferase complex
16581	0.0013834	0.0039771	NuRD complex
19773	0.0013834	0.0039771	proteasome core complex, alpha-subunit complex
30130	0.0013834	0.0039771	clathrin coat of trans-Golgi network vesicle
30288	0.0013834	0.0039771	outer membrane-bounded periplasmic space
42597	0.0013834	0.0039771	periplasmic space
60076	0.0013834	0.0039771	excitatory synapse
33178	0.0017232	0.0048321	proton-transporting two-sector ATPase complex, catalytic domain
9898	0.0017232	0.0048321	internal side of plasma membrane
45275	0.0017398	0.0048321	respiratory chain complex III
70032	0.0017398	0.0048321	synaptobrevin 2-SNAP-25-syntaxin-1a-complexin I complex
70044	0.0017398	0.0048321	synaptobrevin 2-SNAP-25-syntaxin-1a complex
32281	0.0017398	0.0048321	alpha-amino-3-hydroxy-5-methyl-4-isoxazolepropionic acid selective glutamate receptor complex
30285	0.0017398	0.0048321	integral to synaptic vesicle membrane
5750	0.0017398	0.0048321	mitochondrial respiratory chain complex III
5853	0.0017398	0.0048321	eukaryotic translation elongation factor 1 complex
137	0.0017687	0.0048756	Golgi cis cisterna
5885	0.0017687	0.0048756	Arp2/3 protein complex
16324	0.0019306	0.005302	apical plasma membrane
32839	0.0022338	0.0060668	dendrite cytoplasm
30532	0.0022338	0.0060668	small nuclear ribonucleoprotein complex
71565	0.0022338	0.0060668	nBAF complex
30286	0.0026145	0.0070745	dynein complex
30137	0.0027559	0.0074298	COPI-coated vesicle
44450	0.00305	0.0081928	microtubule organizing center part
46581	0.0034305	0.0091813	intercellular canaliculus
