## Supplementary Materials for "Brain-Specific Deletion of GIT1 Impairs Cognition and Alters Phosphorylation of Synaptic Protein Networks Implicated in Schizophrenia Susceptibility"

### Sheet: Sheet1
Accession	geneSymbol	totalIntensity	Protein Name
O55143	Atp2a2	117000000000	Sarcoplasmic/endoplasmic reticulum calcium ATPase 2
Q99PV8-2	Bcl11b	18000000000	Isoform 2 of B-cell lymphoma/leukemia 11B
Q6DFY8	Brinp2	763000000	BMP/retinoic acid-inducible neural-specific protein 2
P28651	Ca8	4120000000	Carbonic anhydrase-related protein
Q01815	Cacna1c	57300000000	Voltage-dependent L-type calcium channel subunit alpha-1C
E9Q7P2	Cacna1i	341000000	Protein Cacna1i
Q8CC27	Cacnb2	3740000000	Voltage-dependent L-type calcium channel subunit beta-2
Q80YA9-2	Cnksr2	477000000	Isoform 2 of Connector enhancer of kinase suppressor of ras 2
Q80YA9	Cnksr2	943000000	Connector enhancer of kinase suppressor of ras 2
Q69Z26	Cntn4	4410000000	Contactin-4
Q9JLV5	Cul3	30300000000	Cullin-3
Q8CHR6	Dpyd	188000000	Dihydropyrimidine dehydrogenase [NADP(+)]
P61168	Drd2	316000000	D(2) dopamine receptor
Q8C0I4	Epc2	67400000	Enhancer of polycomb homolog 2
Q9QZD4	Ercc4	812000000	DNA repair endonuclease XPF
P35802	Gpm6a	101000000000	Neuronal membrane glycoprotein M6-a
Q80TI0	Gramd1b	53300000	GRAM domain-containing protein 1B
Q80TI0-4	Gramd1b	59900000	Isoform 4 of GRAM domain-containing protein 1B
P23818	Gria1	544000000	Glutamate receptor 1
Q7TNB5	Gria1	2090000000	Glutamate receptor 1
P35436	Grin2a	12500000000	Glutamate receptor ionotropic, NMDA 2A
Q9QYS2	Grm3	19800000000	Metabotropic glutamate receptor 3
O88704	Hcn1	5410000000	Potassium/sodium hyperpolarization-activated cyclic nucleotide-gated channel 1
E9PZ19	Igsf9b	1510000000	Protein Igsf9b
Q8BGY3	Luzp2	257000000	Leucine zipper protein 2
Q9WTX8	Mad1l1	3490000000	Mitotic spindle assembly checkpoint protein MAD1
P27046	Man2a1	39500000	Alpha-mannosidase 2
O55176	Pja1	1360000000	E3 ubiquitin-protein ligase Praja-1
F7C3A0	Plch2	16400000000	Phosphoinositide phospholipase C
Q9R0M4	Podxl	682000000	Podocalyxin
Q62101	Prkd1	249000000	Serine/threonine-protein kinase D1
Q99NE5-7	Rims1	7050000000	Isoform 7 of Regulating synaptic membrane exocytosis protein 1
Q99NE5-4	Rims1	416000000	Isoform 4 of Regulating synaptic membrane exocytosis protein 1
Q8VI24	Satb2	139000000	DNA-binding protein SATB2
Q61548	Snap91	157000000000	Clathrin coat assembly protein AP180
Q6P4T1	Snx19	533000000	Protein Snx19
Q80XQ2	Tbc1d5	3750000000	TBC1 domain family member 5
E9Q8G4	Tcf4	797000000	Transcription factor 4
Q62440-3	Tle1	28600000	Isoform 3 of Transducin-like enhancer protein 1
J3KMT7	Tle3	126000000	Transducin-like enhancer protein 3
