## Supplementary Materials for "Brain-Specific Deletion of GIT1 Impairs Cognition and Alters Phosphorylation of Synaptic Protein Networks Implicated in Schizophrenia Susceptibility"

### Sheet: Sheet 1
Pathway identifier	Pathway name	#Entities found	#Entities total	Entities ratio	Entities pValue	Entities FDR	#Reactions found	#Reactions total	Reactions ratio	Species identifier	Species name	Submitted entities found	Mapped entities	Found reaction identifiers
R-HSA-112316	Neuronal System	44	410	0.0314417	7.44854e-11	7.53048e-08	63	151	0.0147764	9606	Homo sapiens	Cacng8;Grin2a;Shank1;Cacna1e;Hcn4;Kcnma1;Sipa1l1;Cacna1b;Ppfia3;Cask;Ppfia2;Kcnh7;Kcnd2;Cacng4;Stxbp1;Gabra4;Epb41l3;Camk2b;Kcnq5;Camk2a;Kcnq3;Akap5;Camkk1;Nsf;Cacnb3;Rims1;Lrrtm2;Adcy9;Grip1;Dlgap1;Kcnc2;Dlgap4;Syn2;Dlgap3;Syt7;Hspa8;Dlg2;Rps6ka1;Nefl;Dbnl;Glul;Begain;Grin2b		R-HSA-888589;R-HSA-6794338;R-HSA-6794336;R-HSA-6794351;R-HSA-421007;R-HSA-6794349;R-HSA-6794348;R-HSA-392206;R-HSA-442760;R-HSA-6794345;R-HSA-374922;R-HSA-6794344;R-HSA-6794357;R-HSA-6794356;R-HSA-6797554;R-HSA-6794354;R-HSA-6794353;R-HSA-6797553;R-HSA-6794352;R-HSA-380574;R-HSA-372505;R-HSA-432164;R-HSA-432162;R-HSA-170666;R-HSA-5336443;R-HSA-432172;R-HSA-170671;R-HSA-170674;R-HSA-445367;R-HSA-3…
R-HSA-6794361	Interactions of neurexins and neuroligins at synapses	15	60	0.00460123	5.58822e-09	2.82205e-06	16	19	0.00185928	9606	Homo sapiens	Grin2a;Lrrtm2;Shank1;Sipa1l1;Dlgap1;Cask;Dlgap4;Dlgap3;Syt7;Stxbp1;Epb41l3;Dlg2;Dbnl;Begain;Grin2b		R-HSA-6794338;R-HSA-6797568;R-HSA-6794336;R-HSA-6794351;R-HSA-6794349;R-HSA-6794348;R-HSA-6794345;R-HSA-6794344;R-HSA-6797974;R-HSA-6794357;R-HSA-6794356;R-HSA-6797554;R-HSA-6794354;R-HSA-6794353;R-HSA-6797553;R-HSA-6794352
R-HSA-6794362	Protein-protein interactions at synapses	15	76	0.00582822	1.1733e-07	3.95404e-05	19	27	0.00264214	9606	Homo sapiens	Grin2a;Lrrtm2;Shank1;Sipa1l1;Dlgap1;Cask;Dlgap4;Dlgap3;Syt7;Stxbp1;Epb41l3;Dlg2;Dbnl;Begain;Grin2b		R-HSA-6794338;R-HSA-6797568;R-HSA-6794336;R-HSA-6794351;R-HSA-6794349;R-HSA-6794348;R-HSA-6794345;R-HSA-6794344;R-HSA-8849878;R-HSA-6797974;R-HSA-6794357;R-HSA-6794356;R-HSA-6797554;R-HSA-6794354;R-HSA-8849906;R-HSA-6794353;R-HSA-6797553;R-HSA-6794352;R-HSA-8849881
R-HSA-112315	Transmission across Chemical Synapses	25	276	0.0211656	1.86017e-05	0.00468763	40	104	0.0101771	9606	Homo sapiens	Cacng8;Grin2a;Cacna1e;Cacna1b;Ppfia3;Cask;Ppfia2;Cacng4;Stxbp1;Gabra4;Camk2b;Camk2a;Akap5;Camkk1;Nsf;Cacnb3;Rims1;Adcy9;Grip1;Syn2;Hspa8;Rps6ka1;Nefl;Glul;Grin2b		R-HSA-888589;R-HSA-380869;R-HSA-416320;R-HSA-8856398;R-HSA-421007;R-HSA-392206;R-HSA-442760;R-HSA-374922;R-HSA-70606;R-HSA-443475;R-HSA-380574;R-HSA-444253;R-HSA-372505;R-HSA-416985;R-HSA-380901;R-HSA-442726;R-HSA-975340;R-HSA-432164;R-HSA-442724;R-HSA-442725;R-HSA-432162;R-HSA-170666;R-HSA-5336443;R-HSA-442732;R-HSA-432172;R-HSA-380905;R-HSA-170671;R-HSA-170674;R-HSA-445367;R-HSA-372529;R-HSA-44…
R-HSA-399719	Trafficking of AMPA receptors	7	37	0.00283742	0.000366033	0.0633979	4	4	0.000391428	9606	Homo sapiens	Cacng8;Nsf;Grip1;Camk2b;Camk2a;Akap5;Cacng4		R-HSA-416320;R-HSA-421007;R-HSA-416639;R-HSA-416985
R-HSA-376176	Signaling by Robo receptor	7	38	0.00291411	0.000428371	0.0633979	9	18	0.00176142	9606	Homo sapiens	Pak1;Mast1;Clasp1;Pak6;Abl1;Clasp2;Evl;Pak2		R-HSA-428534;R-HSA-428535;R-HSA-428885;R-HSA-428531;R-HSA-428515;R-HSA-428883;R-HSA-376141;R-HSA-376140;R-HSA-428888
R-HSA-399721	Glutamate Binding, Activation of AMPA Receptors and Synaptic Plasticity	7	39	0.0029908	0.000498909	0.0633979	4	9	0.000880712	9606	Homo sapiens	Cacng8;Nsf;Grip1;Camk2b;Camk2a;Akap5;Cacng4		R-HSA-416320;R-HSA-421007;R-HSA-416639;R-HSA-416985
R-HSA-212676	Dopamine Neurotransmitter Release Cycle	6	28	0.00214724	0.000503158	0.0633979	3	5	0.000489285	9606	Homo sapiens	Rims1;Stxbp1;Ppfia3;Ppfia2;Cask;Syn2		R-HSA-380869;R-HSA-5336443;R-HSA-380574
R-HSA-422475	Axon guidance	37	598	0.0458589	0.000607712	0.0680638	125	286	0.0279871	9606	Homo sapiens	Grin2a;Clasp1;Clasp2;Mark3;Ephb2;Scn1a;Myh10;Camk2b;Pak1;Camk2a;Mast1;Kcnq3;Cltc;Nf1;Agap2;Numb;Abl1;Pak6;Rasal2;Pak2;Syngap1;Ngef;Cacnb3;Dpysl3;Fga;Gab1;Scn2a1;Ptk2;Epha4;Hspa8;Rapgef2;Rps6ka1;Pebp1;Nefl;Evl;Ranbp9;Kalrn;Grin2b		R-HSA-525833;R-HSA-3928633;R-HSA-3928632;R-HSA-3928639;R-HSA-3928627;R-HSA-3928625;R-HSA-3928624;R-HSA-3928631;R-HSA-3928628;R-HSA-3928619;R-HSA-5658438;R-HSA-3928617;R-HSA-3928616;R-HSA-3928623;R-HSA-5658435;R-HSA-3928620;R-HSA-3928610;R-HSA-3928615;R-HSA-622357;R-HSA-3928614;R-HSA-3928612;R-HSA-3928602;R-HSA-5658231;R-HSA-3928601;R-HSA-3928600;R-HSA-3928607;R-HSA-418850;R-HSA-3928604;R-HSA-3928…
R-HSA-442729	CREB phosphorylation through the activation of CaMKII	5	20	0.00153374	0.000747708	0.0755185	4	4	0.000391428	9606	Homo sapiens	Grin2a;Camk2b;Camk2a;Nefl;Grin2b		R-HSA-445367;R-HSA-442725;R-HSA-443475;R-HSA-444792
R-HSA-194315	Signaling by Rho GTPases	29	438	0.033589	0.000856285	0.0779219	53	108	0.0105685	9606	Homo sapiens	Arhgef6;Inpp5f;Arhgef2;Clasp1;Clasp2;Ocrl;Ppp1r12b;Myh10;Ppp1r14a;Pak1;Mast1;Abl1;Pak2;Arhgap31;Ngef;Grip1;Fmnl3;Akap13;Chn2;Ptk2;Ndel1;Bcr;Wipf3;Abi2;Rhobtb2;Evl;Kalrn;Arhgap21;Arhgap20		R-HSA-2029469;R-HSA-2029466;R-HSA-5668947;R-HSA-5671763;R-HSA-5623632;R-HSA-5666129;R-HSA-2029465;R-HSA-2029460;R-HSA-5671772;R-HSA-419083;R-HSA-5625797;R-HSA-5625796;R-HSA-5668932;R-HSA-5671749;R-HSA-5623622;R-HSA-389788;R-HSA-2197691;R-HSA-2197690;R-HSA-5625717;R-HSA-194854;R-HSA-5668978;R-HSA-5623667;R-HSA-5666160;R-HSA-419232;R-HSA-5627775;R-HSA-5625849;R-HSA-5625848;R-HSA-5669240;R-HSA-56689…
R-HSA-438064	Post NMDA receptor activation events	7	44	0.00337423	0.00100232	0.0819561	11	18	0.00176142	9606	Homo sapiens	Grin2a;Camk2b;Camk2a;Rps6ka1;Nefl;Camkk1;Grin2b		R-HSA-442726;R-HSA-445367;R-HSA-442724;R-HSA-442725;R-HSA-443475;R-HSA-442739;R-HSA-442732;R-HSA-442749;R-HSA-444253;R-HSA-442760;R-HSA-444792
R-HSA-442982	Ras activation uopn Ca2+ infux through NMDA receptor	5	22	0.00168712	0.00113828	0.0819561	2	2	0.000195714	9606	Homo sapiens	Grin2a;Camk2b;Camk2a;Nefl;Grin2b		R-HSA-442732;R-HSA-442760
R-HSA-438066	Unblocking of NMDA receptor, glutamate binding and activation	5	22	0.00168712	0.00113828	0.0819561	3	4	0.000391428	9606	Homo sapiens	Grin2a;Camk2b;Camk2a;Nefl;Grin2b		R-HSA-432164;R-HSA-432162;R-HSA-432172
R-HSA-442742	CREB phosphorylation through the activation of Ras	6	34	0.00260736	0.00135675	0.0859448	6	7	0.000684999	9606	Homo sapiens	Grin2a;Camk2b;Camk2a;Rps6ka1;Nefl;Grin2b		R-HSA-442726;R-HSA-442724;R-HSA-442739;R-HSA-442732;R-HSA-444253;R-HSA-442760
R-HSA-181429	Serotonin Neurotransmitter Release Cycle	5	23	0.0017638	0.00138219	0.0859448	2	4	0.000391428	9606	Homo sapiens	Stxbp1;Rims1;Ppfia3;Ppfia2;Syn2		R-HSA-380901;R-HSA-380905
R-HSA-5576892	Phase 0 - rapid depolarisation	7	47	0.00360429	0.00145669	0.0859448	2	2	0.000195714	9606	Homo sapiens	Cacnb3;Cacng8;Camk2b;Camk2a;Scn2a1;Cacng4;Scn1a		R-HSA-5577213;R-HSA-5576895
R-HSA-112314	Neurotransmitter Receptor Binding And Downstream Transmission In The Postsynaptic Cell	14	160	0.0122699	0.00171889	0.0962576	25	53	0.00518642	9606	Homo sapiens	Nsf;Cacng8;Grin2a;Grip1;Adcy9;Cacng4;Gabra4;Camk2b;Camk2a;Rps6ka1;Nefl;Akap5;Camkk1;Grin2b		R-HSA-416320;R-HSA-8856398;R-HSA-421007;R-HSA-392206;R-HSA-442760;R-HSA-443475;R-HSA-444253;R-HSA-416985;R-HSA-442726;R-HSA-975340;R-HSA-432164;R-HSA-442724;R-HSA-442725;R-HSA-432162;R-HSA-170666;R-HSA-442732;R-HSA-432172;R-HSA-170671;R-HSA-170674;R-HSA-445367;R-HSA-442739;R-HSA-416639;R-HSA-442749;R-HSA-170686;R-HSA-444792
R-HSA-194840	Rho GTPase cycle	13	144	0.0110429	0.0018964	0.0987695	5	5	0.000489285	9606	Homo sapiens	Inpp5f;Arhgef6;Arhgef2;Akap13;Chn2;Ocrl;Bcr;Rhobtb2;Kalrn;Arhgap21;Arhgap31;Arhgap20;Ngef		R-HSA-194913;R-HSA-194854;R-HSA-194922;R-HSA-195146;R-HSA-194894
R-HSA-112308	Depolarization of the Presynaptic Terminal Triggers the Opening of Calcium Channels	4	15	0.00115031	0.00201247	0.0987695	1	2	0.000195714	9606	Homo sapiens	Cacnb3;Cacna1e;Cacna1b;Cacng4		R-HSA-210420
R-HSA-442755	Activation of NMDA receptor upon glutamate binding and postsynaptic events	7	50	0.00383436	0.0020577	0.0987695	14	22	0.00215285	9606	Homo sapiens	Grin2a;Camk2b;Camk2a;Rps6ka1;Nefl;Camkk1;Grin2b		R-HSA-442726;R-HSA-432164;R-HSA-442724;R-HSA-442725;R-HSA-432162;R-HSA-442732;R-HSA-432172;R-HSA-442760;R-HSA-445367;R-HSA-443475;R-HSA-442739;R-HSA-442749;R-HSA-444253;R-HSA-444792
