## Supplementary Materials for "Brain-Specific Deletion of GIT1 Impairs Cognition and Alters Phosphorylation of Synaptic Protein Networks Implicated in Schizophrenia Susceptibility"

### Sheet: sheet 1
GO cellular component complete	Mus musculus - REFLIST (22262)	GIT1-regulated phospho-proteins in category (68)	GIT1-regulated phospho-proteins (expected)	GIT1-regulated phospho-proteins (fold Enrichment)	enrichment (raw P-value)	enrichment (FDR)
vacuolar proton-transporting V-type ATPase, V1 domain (GO:0000221)	3	2	0.01	> 100	9.08e-05	0.00476
proton-transporting V-type ATPase, V1 domain (GO:0033180)	7	2	0.02	93.54	0.000324	0.0149
proton-transporting two-sector ATPase complex, catalytic domain (GO:0033178)	14	2	0.04	46.77	0.00107	0.0419
excitatory synapse (GO:0060076)	38	3	0.12	25.85	0.000265	0.0125
presynaptic membrane (GO:0042734)	70	5	0.21	23.38	3.3e-06	0.000259
postsynaptic density (GO:0014069)	237	15	0.72	20.72	1.05e-15	4.96e-13
postsynaptic specialization (GO:0099572)	239	15	0.73	20.55	1.18e-15	4.46e-13
asymmetric synapse (GO:0032279)	241	15	0.74	20.38	1.33e-15	4.18e-13
neuron to neuron synapse (GO:0098984)	244	15	0.75	20.13	1.58e-15	4.25e-13
synaptic membrane (GO:0097060)	317	14	0.97	14.46	1.13e-12	2.65e-10
postsynapse (GO:0098794)	478	20	1.46	13.7	1.94e-17	3.65e-14
postsynaptic membrane (GO:0045211)	248	9	0.76	11.88	8.4e-08	9.9e-06
synapse part (GO:0044456)	750	23	2.29	10.04	3.38e-17	3.19e-14
perikaryon (GO:0043204)	131	4	0.4	10	0.000771	0.033
synapse (GO:0045202)	941	24	2.87	8.35	3.34e-16	2.1e-13
dendrite (GO:0030425)	622	13	1.9	6.84	5.25e-08	7.61e-06
dendritic tree (GO:0097447)	624	13	1.91	6.82	5.45e-08	7.33e-06
cell cortex (GO:0005938)	241	5	0.74	6.79	0.000923	0.037
presynapse (GO:0098793)	371	7	1.13	6.18	0.00015	0.00746
somatodendritic compartment (GO:0036477)	922	16	2.82	5.68	1.56e-08	2.45e-06
cell leading edge (GO:0031252)	348	6	1.06	5.64	0.000728	0.0319
neuronal cell body (GO:0043025)	661	11	2.02	5.45	5.45e-06	0.000395
plasma membrane region (GO:0098590)	968	15	2.96	5.07	2.02e-07	2.24e-05
neuron part (GO:0097458)	1620	25	4.95	5.05	4.8e-12	1.01e-09
cell junction (GO:0030054)	1235	19	3.77	5.04	3.64e-09	6.87e-07
cell body (GO:0044297)	739	11	2.26	4.87	1.53e-05	0.00107
neuron projection (GO:0043005)	1336	19	4.08	4.66	1.28e-08	2.2e-06
cell projection part (GO:0044463)	1398	15	4.27	3.51	1.78e-05	0.0012
plasma membrane bounded cell projection part (GO:0120038)	1398	15	4.27	3.51	1.78e-05	0.00116
cell projection (GO:0042995)	2206	23	6.74	3.41	8e-08	1.01e-05
plasma membrane bounded cell projection (GO:0120025)	2023	20	6.18	3.24	1.71e-06	0.000146
extracellular exosome (GO:0070062)	2546	20	7.78	2.57	5.15e-05	0.00303
extracellular vesicle (GO:1903561)	2564	20	7.83	2.55	5.69e-05	0.00315
extracellular organelle (GO:0043230)	2571	20	7.85	2.55	5.91e-05	0.00318
cytoskeleton (GO:0005856)	1976	15	6.04	2.49	0.000803	0.0336
cytosol (GO:0005829)	2968	21	9.07	2.32	0.000199	0.00964
plasma membrane part (GO:0044459)	2599	18	7.94	2.27	0.000849	0.0348
plasma membrane (GO:0005886)	4816	33	14.71	2.24	9.63e-07	9.08e-05
vesicle (GO:0031982)	3889	26	11.88	2.19	4.37e-05	0.00266
cell periphery (GO:0071944)	4937	33	15.08	2.19	2.36e-06	0.000193
membrane (GO:0016020)	9466	49	28.91	1.69	1.55e-06	0.000139
cytoplasm (GO:0005737)	10393	49	31.75	1.54	2.68e-05	0.00168
organelle (GO:0043226)	12361	56	37.76	1.48	3.98e-06	0.0003
membrane-bounded organelle (GO:0043227)	11427	49	34.9	1.4	0.000601	0.027
intracellular (GO:0005622)	13090	56	39.98	1.4	5.66e-05	0.00324
intracellular part (GO:0044424)	12978	55	39.64	1.39	0.000107	0.00545
cell part (GO:0044464)	15256	64	46.6	1.37	5.32e-07	5.57e-05
cell (GO:0005623)	15260	64	46.61	1.37	5.32e-07	5.28e-05
